# ERBB4-mediated signaling is a mediator of resistance to BTK and PI3K inhibitors in B cell lymphoid neoplasms

**DOI:** 10.1101/2023.01.01.522017

**Authors:** Alberto J. Arribas, Sara Napoli, Luciano Cascione, Laura Barnabei, Giulio Sartori, Eleonora Cannas, Eugenio Gaudio, Chiara Tarantelli, Afua A. Mensah, Filippo Spriano, Antonella Zucchetto, Francesca M. Rossi, Andrea Rinaldi, Manuel Castro de Moura, Sandra Jovic, Roberta Bordone Pittau, Anastasios Stathis, Georg Stussi, Valter Gattei, Jennifer R. Brown, Manel Esteller, Emanuele Zucca, Davide Rossi, Francesco Bertoni

## Abstract

BTK and PI3K inhibitors are among the drugs approved for the treatment of patients with lymphoid neoplasms. Although active, their ability to lead as single agents to long-lasting complete remission is rather limited especially in the lymphoma setting. This indicates that tumor cells often develop resistance to the drugs. Here, we show that the overexpression of ERBB4 and its ligands represents a modality for B cell neoplastic cells to bypass the anti-tumor activity of BTK and PI3K inhibitors and that targeted pharmacological interventions can restore sensitivity to the small molecules.

We started from a marginal zone lymphoma (MZL) cell line, Karpas-1718, kept under prolonged exposure to the PI3Kδ inhibitor idelalisib until acquisition of resistance, or with no drug. Cells underwent transcriptome, miRNA and methylation profiling, whole exome sequencing, and pharmacological screening which led to the identification of the overexpression of ERBB4 and its ligands HBEGF and NRG2 in the resistant cells. Cellular and genetic experiments demonstrated the involvement of this axis in blocking the anti-tumor activity of various BTK and PI3K inhibitors, currently used in the clinical setting. Addition of recombinant HBEGF induced resistance to BTK and PI3K inhibitors in parental cells but also in additional lymphoma models. Combination with the ERBB inhibitor lapatinib was beneficial in resistant cells and in other lymphoma models already expressing the identified resistance factors. Multi-omics analysis underlined that an epigenetic reprogramming affected the expression of the resistance-related factors, and pretreatment with demethylating agents or EZH2 inhibitors overcame the resistance. Resistance factors were shown to be expressed in clinical samples, further extending the findings of the study.

In conclusions, we identified a novel ERBB4-driven mechanism of resistance to BTK and PI3K inhibitors and treatments that appear to overcome it.

**Key points:**

- A mechanism of secondary resistance to the PI3Kδ and BTK inhibitors in B cell neoplasms driven by secreted factors.
- Resistance can be reverted by targeting ERBB signaling.
