## Supplementary Table 6 for "ERBB4-mediated signaling is a mediator of resistance to BTK and PI3K inhibitors in B cell lymphoid neoplasms"

### Sheet: Serum samples
Patient	Sample ID	Sample	Clinically matched patient	Responder or non-responder	Response	HBEGF MFI	Days on drug	Resistance	Date
1	FB-1 TP1	patient-1 time point-1	clinically matched to patient-2	non-responder	stable disease	35.25	281	Primary idelalisib resisitant	2011-04-07
	FB-1 TP2	patient-1 time point-2			stable disease	13.75	505		2011-11-17
	FB-1 TP3	patient-1 time point-3			progression	50.75	701		2012-05-31
2	FB-2 TP1	patient-2 time point-1	clinically matched to patient-1	responder	stable disease	38.75	290	Sensitive	2018-11-06
	FB-2 TP2	patient-2 time point-2			stable disease	49.25	486		2019-05-21
	FB-2 TP3	patient-2 time point-3			stable disease	27.25	682		2019-12-03
3	FB-3 TP1	patient-3 time point-1	clinically matched to patient-4	non-responder	pre treatment	-6.75	-1	Primary idelalisib resisitant	2011-01-03
	FB-3 TP2	patient-3 time point-2			non-responding	30.25	42		2011-02-15
4	FB-4 TP1	patient-4 time point-1	clinically matched to patient-3	responder	pre treatment	-10.75	-7	Sensitive	2014-06-23
	FB-4 TP2	patient-4 time point-2			responding	-13.75	42		2014-08-11
5	FB-5 TP1	patient-5 time point-1	clinically matched to patient-6	non-responder	non-responding	132.25	113	Primary idelalisib resisitant	2010-03-09
6	FB-6 TP1	patient-6 time point-1	clinically matched to patient-5	responder	responding	15.25	95	Sensitive	2010-02-09
7	FB-7 TP1	patient-7 time point-1	clinically matched to patient-8	non-responder	non-responding	91.25	21	Primary idelalisib resisitant	2010-03-16
8	FB-8 TP1	patient-8 time point-1	clinically matched to patient-7	responder	responding	71.25	21	Sensitive	2015-10-29
9	FB-9 TP1	patient-9 time point-1	clinically matched to patient-10	non-responder	pre treatment	16.75	0	Primary idelalisib resisitant	2013-08-23
	FB-9 TP2	patient-9 time point-2			responding	76.25	14		2013-09-06
	FB-9 TP3	patient-9 time point-3			non-responding	56.25	77		2013-11-08
10	FB-10 TP1	patient-10 time point-1	clinically matched to patient-9	responder	pre treatment	-3.75	0	Sensitive	2013-10-10
	FB-10 TP2	patient-10 time point-2			responing	-18.75	14		2013-10-24
	FB-10 TP3	patient-10 time point-3			responing	2.25	78		2013-12-27
11	FB-11 TP1	patient-11 time point-1	clinically matched to patient-12	non-responder	pre treatment	-10.75	0	Secondary idelalisib resisitant	2013-10-08
	FB-11 TP2	patient-11 time point-2			responding	36.75	287		2014-07-22
	FB-11 TP3	patient-11 time point-3			non-responding	240.25	1626		2018-03-22
12	FB-12 TP1	patient-12 time point-1	clinically matched to patient-11	responder	pre treatment	24.25	0	Sensitive	2010-03-23
	FB-12 TP2	patient-12 time point-2			responding	7.25	336		2011-02-22
	FB-12 TP3	patient-12 time point-3			responding	5.25	1589		2014-07-29
13	FB-13 TP1	patient-13 time point-1	clinically matched to patient-14	non-responder	pre treatment	-18.75	0	Secondary idelalisib resisitant	2013-08-01
	FB-13 TP2	patient-13 time point-2			responding	-10.25	77		2013-10-17
	FB-13 TP3	patient-13 time point-3			non-responding	27.75	502		2014-12-16
14	FB-14 TP1	patient-14 time point-1	clinically matched to patient-13	responder	pre treatment	-0.75	0	Sensitive	2014-07-22
	FB-14 TP2	patient-14 time point-2			responding	71.25	84		2014-10-14
	FB-14 TP3	patient-14 time point-3			responding	151.25	497		2015-12-01
15	FB-15 TP1	patient-15 time point-1	clinically matched to patient-16	non-responder	pre treatment	-20.75	-77	Secondary idelalisib resisitant	2015-08-25
	FB-15 TP2	patient-15 time point-2			responding	5.75	217		2016-06-14
	FB-15 TP3	patient-15 time point-3			non-responding	46.25	924		2018-05-22
16	FB-16 TP1	patient-16 time point-1	clinically matched to patient-15	responder	pre treatment	23.25	-7	Sensitive	2014-07-29
	FB-16 TP2	patient-16 time point-2			responding	101.75	210		2015-03-03
	FB-16 TP3	patient-16 time point-3			responding	18.25	1015		2017-05-16
17	FB-17 TP1	patient-17 time point-1	clinically matched to patient-18	non-responder	early	9.75	364	Secondary idelalisib resisitant	2010-07-13
	FB-17 TP2	patient-17 time point-2			responding	273.25	1211		2012-11-06
	FB-17 TP3	patient-17 time point-3			non-responding	256.07	1925		2014-10-21
18	FB-18 TP1	patient-18 time point-1	clinically matched to patient-17	responder	responding	52.25	427	Sensitive	2011-05-24
	FB-18 TP2	patient-18 time point-2			responding	124.75	1337		2013-11-19
	FB-18 TP3	patient-18 time point-3			responding	126.25	1869		2015-05-05
19	FB-19 TP2	patient-19 progression	single patient	ibrutinib progression	non-responding	58.75	136	BTK inhibitor resistant	2015-01-06
20	FB-20 TP1	patient-20 pre-treatment	single patient	pre-treatment	responding	-6.75	0	pre-treatment	2015-04-15
	FB-20 TP2	patient-20 progression		acalabrutinib refractory	non-responding	19.25	149	BTK inhibitor resistant	2015-09-11
21	FB-21 TP1	patient-21 pre-treatment	single patient	pre-treatment	responding	-5.75	-25	pre-treatment	2013-10-28
	FB-21 TP2	patient-21 progression		ibrutinib progression	non-responding	148.25	1147	BTK inhibitor resistant	2017-01-12
22	FB-22 TP1	patient-22 pre-treatment	single patient	pre-treatment	responding	123.25	-9	pre-treatment	2014-09-11
	FB-22 TP2	patient-22 progression		ibrutinib progression	non-responding	93.25	313	BTK inhibitor resistant	2015-07-30
23	FB-23 TP1	patient-23 pre-treatment	single patient	pre-treatment	responding	33.75	-1175	pre-treatment	2011-09-13
	FB-23 TP2	patient-23 progression		ibrutinib progression	non-responding	12.25	260	BTK inhibitor resistant	2015-08-18
24	FB-24 TP1	patient-24 pre-treatment	single patient	pre-treatment	responding	9.75	-7	pre-treatment	2017-01-31
	FB-24 TP2	patient-24 progression		ibrutinib transformation	non-responding	15.25	63	BTK inhibitor resistant	2017-04-11
25	FB-25 TP1	patient-25 pre-treatment	single patient	pre-treatment	responding	93.75	-9	pre-treatment	2016-11-23
	FB-25 TP2	patient-25 progression		ibrutinib refractory	non-responding	401.75	132	BTK inhibitor resistant	2017-04-13
26	FB-26 TP1	patient-26 pre-treatment	single patient	pre-treatment	responding	117.75	-6	pre-treatment	2017-09-21
	FB-26 TP2	patient-26 progression		ibrutinib transformation	non-responding	116.25	64	BTK inhibitor resistant	2017-11-30
27	FB-27 TP-2	patient-27 post ibrutinib	single patient	post ibrutinib	non-responding	60.25	NA	BTK inhibitor resistant	2015-08-24
28	FB-28 TP-1	patient-28 pre-treatment	single patient	pre-treatment	responding	7.25	NA	pre-treatment	2017-10-12

### Sheet: Clinical info
Patient	Patient ID	Sex	Dead or alive	Date of birthday	Date of Diagnosis	Age at Diagnosis	Date Started PI3K/BTK Inhibitor	Date Ended PI3K/BTK inhibitor	Age at time of PI3K/BTK Inhibitor Therapy	PI3K/BTK inhibitor	Duration of Response (in months)	FISH at time of PI3K Therapy	IGHV Status	TP53 Mut Status	Notch1 Mut Status	BTK / PLCG2 Mut Status	Prior lines of therapy	CIT	previous BTK inh therapy	previous PI3K inh therapy	previous anti-CD20 therapy only	previous BCL2 inh therapy	previous chemotherapy only
1	FB-1	M	Dead	1948-06-16	2003-02-01	54.625	2010-06-30	2012-05-30	62.0389	Idelalisib	23	Normal	Unmutated	Not available	Not Available	Not Available	8	Yes	No	No	No	No	Yes
2	FB-2	F	Alive	1933-05-05	2008-06-30	75.1528	2018-01-20	2022-02-15	84.7083	Idelalisib	48.8333	97% 13q deletion; 79.5% trisomy 12	Unknown	WT	WT	Not Available	4	Yes	No	No	No	No	Yes
3	FB-3	M	Dead	1959-07-19	2008-09-01	49.1167	2011-01-04	2011-02-22	51.4583	Idelalisib	1.6	21% 13q deletion; 23% 17p deletion	Unmutated	WT	Not Available	Not Available	5	Yes	No	No	No	No	Yes
4	FB-4	M	Alive	1938-03-04	2012-09-04	74.5	2014-06-30	2016-03-11	76.3222	Idelalisib	20.3667	23% trisomy 12; 5% 13q deletion	Unmutated	WT	WT	Not Available	0	No	No	No	No	No	No
5	FB-5	M	Dead	1944-09-12	1995-01-01	50.3028	2009-11-16	2010-03-30	65.1778	Idelalisib	4.46667	46% 13q deletion	Unmutated	WT	WT	Not Available	4	Yes	No	No	No	No	Yes
6	FB-6	M	Dead	1936-04-21	2000-10-23	64.5056	2009-11-16	2013-04-08	73.5694	Idelalisib	40.7333	38% 13q deletion	Unmutated	Not available	Not Available	Not Available	5	Yes	No	No	No	Yes	Yes
7	FB-7	M	Alive	1958-02-18	2008-07-01	50.3694	2010-02-23	2010-06-15	52.0139	Idelalisib	3.73333	32% 11q deletion	Unmutated	WT	WT	Not Available	2	Yes	No	No	No	No	Yes
8	FB-8	M	Alive	1940-02-12	2015-08-14	75.5056	2015-10-08	2016-03-11	75.6556	Idelalisib	5.1	Normal	Mutated	WT	WT	Not Available	0	No	No	No	No	No	No
9	FB-9	M	Dead	1938-08-13	2006-01-01	67.3833	2013-08-23	2014-05-02	75.0278	Idelalisib	8.3	79.5% 11q del, 65% 13q del	Unmutated	WT	WT	Not Available	2	Yes	No	No	Yes	No	No
10	FB-10	M	Dead	1936-06-26	2004-01-01	67.5139	2013-10-10	2015-03-08	77.2889	Idelalisib	16.9333	95% 11q deletion, 81.5% 13q deletion	Unmutated	WT	WT	Not Available	5	Yes	No	No	No	No	Yes
11	FB-11	M	Alive	1960-07-04	2005-01-01	44.4917	2013-10-08	2018-03-22	53.2611	Idelalisib	53.4667	Normal	Mutated	WT	WT	Not Available	3	Yes	No	No	No	No	No
12	FB-12	F	Alive	1950-08-11	2002-10-02	52.1417	2010-03-23	2017-06-27	59.6167	Idelalisib	87.1333	16% 13q deletion, 27% 11q deletion	Unmutated	WT	WT	Not Available	4	Yes	No	No	No	No	No
13	FB-13	F	Dead	1942-02-11	1996-01-01	53.8889	2013-08-01	2014-12-18	71.4722	Idelalisib	16.5667	8% 17p deletion, 92.5% 13q deletion	Mutated	Mut	WT	Not Available	7	Yes	No	No	No	No	No
14	FB-14	M	Alive	1947-11-04	2012-08-01	64.7417	2014-07-22	2016-03-11	66.7167	Idelalisib	19.6333	79.5% 13q deletion	Unmutated	WT	Mut	Not Available	0	No	No	No	No	No	No
15	FB-15	M	Alive	1934-10-28	1984-01-01	49.175	2015-11-10	2018-05-22	81.0333	Idelalisib	30.4	No Cytogenetics at the time	Unmutated	Mut	Mut	Not Available	4	Yes	No	No	No	No	Yes
16	FB-16	M	Alive	1934-02-07	2009-12-23	75.8778	2014-08-05	2015-10-20	80.4944	Idelalisib	14.5	7% 13q deletion	Mutated	WT	WT	Not Available	0	No	No	No	No	No	No
17	FB-17	M	Dead	1952-12-22	1999-07-26	46.5944	2009-07-14	2014-11-04	56.5611	Idelalisib	63.6667	22% 11q deletion, 40% 13q deletion	Unmutated	WT	WT	Not Available	3	Yes	No	No	No	No	Yes
18	FB-18	F	Alive	1950-08-11	2002-10-02	52.1417	2010-03-23	2017-06-27	59.6167	Idelalisib	87.1333	16% 13q deletion, 27% 11q deletion	Unmutated	WT	WT	Not Available	4	Yes	No	No	No	No	No
19	FB-19	M	Alive	1944-10-06	2008-12-01	64.1528	2014-01-01	2015-01-06	69.2361	Ibrutinib	12.1667	20.5% 13q deletion, 83.5% 17p deletion	Unmutated	Mut	Mut	WT	2	Yes	No	No	No	No	Yes
20	FB-20	F	Dead	1949-05-21	2009-01-01	59.6111	2016-10-13	2017-04-06	67.3944	Idelalisib	5.76667	40% 17p del	Unmutated; Mutated	Mut	WT	WT	6	Yes	Yes	No	No	Yes	No
21	FB-21	F	Dead	1941-12-12	2005-10-06	63.8167	2013-11-22	2017-01-26	71.9444	Ibrutinib	38.1333	55% tri12, 55% 13q del, 55% 17p del	Unmutated; Mutated	Mut	WT	WT	3	Yes	No	No	Yes	No	No
22	FB-22	F	Dead	1945-12-26	2011-08-01	65.5972	2014-09-20	2017-01-27	68.7333	Ibrutinib	28.2333	79% 17p deletion	Unmutated	Mut	WT	WT	0	No	No	No	No	No	No
23	FB-23	M	Dead	1932-06-06	2010-07-09	78.0917	2015-10-08	2016-08-18	83.3389	Idelalisib	10.3333	90% 13q deletion; 88% 17p deletion	Mutated	Not available	Not Available	WT	4	No	No	No	No	No	Yes
24	FB-24	F	Alive	1946-03-27	2016-06-01	70.1778	2017-02-07	2017-08-29	70.8611	Ibrutinib	6.73333	11.5% 12p trisomy	Unmutated	WT	Mut	WT	0	No	No	No	No	No	No
25	FB-25	M	Dead	1951-05-20	2015-07-07	64.1306	2016-12-02	2017-05-06	65.5333	Ibrutinib	5.13333	34.5% 17p deletion	Unmutated	WT	WT	WT	0	No	No	No	No	No	No
26	FB-26	M	Alive	1941-10-28	2016-04-19	74.475	2017-09-29	2017-11-30	75.9194	Ibrutinib	2.03333	95% 11q del	Unmutated	WT	WT	WT	0	No	No	No	No	No	No
27	FB-27	M	Dead	1949-07-02	2006-01-01	56.4972	2015-06-03	2015-06-15	65.9194	Idelalisib	0.4	Normal	Unmutated	WT	Mut	WT	4	Yes	Yes	No	Yes	No	No
28	FB-28	M	Alive	1941-04-16	2000-01-01	58.7083	2017-04-01	2017-09-29	75.9583	Ibrutinib	5.93333	84.5% 17p del	Unmutated	Mut	WT	WT	2	Yes	No	No	Yes	No	No
